# PrediTALE: A novel model learned from quantitative data allows for new perspectives on TALE targeting

**DOI:** 10.1101/522458

**Authors:** Annett Erkes, Stefanie Mücke, Maik Reschke, Jens Boch, Jan Grau

## Abstract

Plant-pathogenic *Xanthomonas* bacteria secret transcription activator-like effectors (TALEs) into host cells, where they act as transcriptional activators on plant target genes to support bacterial virulence. TALEs have a unique modular DNA-binding domain composed of tandem repeats. Two amino acids within each tandem repeat, termed repeat-variable diresidues, bind to contiguous nucleotides on the DNA sequence and determine target specificity.

In this paper, we propose a novel approach for TALE target prediction to identify potential virulence targets. Our approach accounts for recent findings concerning TALE targeting, including frame-shift binding by repeats of aberrant lengths, and the flexible strand orientation of target boxes relative to the transcription start of the downstream target gene. The computational model can account for dependencies between adjacent RVD positions. Model parameters are learned from the wealth of quantitative data that have been generated over the last years.

We benchmark the novel approach, termed PrediTALE, using RNA-seq data after *Xanthomonas* infection in rice, and find an overall improvement of prediction performance compared with previous approaches. Using PrediTALE, we are able to predict several novel putative virulence targets. However, we also observe that no target genes are predicted by any prediction tool for several TALEs, which we term orphan TALEs for this reason. We postulate that one explanation for orphan TALEs are incomplete gene annotations and, hence, propose to replace promoterome-wide by genome-wide scans for target boxes. We demonstrate that known targets from promoterome-wide scans may be recovered by genome-wide scans, whereas the latter, combined with RNA-seq data, are able to detect putative targets independent of existing gene annotations.

**Author summary:** Diseases caused by plant-pathogenic *Xanthomonas* bacteria are a serious threat for many important crop plants including rice. Efficiently protecting plants from these pathogens requires a deeper understanding of infection strategies. For many *Xanthomonas* strains, such infection strategies depend on a special class of effector proteins, termed transcription activator-like effectors (TALEs). TALEs may specifically activate genes of the host plant and, by this means, re-program the plant cell for the benefit of the pathogen. Target sequences and, consequently, target genes of a specific TALE may be predicted computationally from its amino acids. Here, we propose a novel approach for TALE target prediction that makes use of several insights into TALE biology but also of broad experimental data gained over the last years. We demonstrate that this approach yields a higher prediction accuracy than previous approaches. We further postulate that a strategy change from a restricted search only considering promoters of annotated genes to a broad genome-wide search is feasible and yields novel targets including previously neglected protein-coding genes but also non-coding RNAs of possibly regulatory function.
