## Supplementary Table W for "PrediTALE: A novel model learned from quantitative data allows for new perspectives on TALE targeting"

### Sheet: ICMP3125
Strain	TALE	Strand	Position.target.box	Chr	GStrand	GStart	GEnd	Gene	Annotation	PromotorPredictions
ICMP3125	TalAA15	+	22747303	Chr1	+	22747336	22748143	LOC_Os01g40290	expressed protein	y
ICMP3125	TalAD22	+	29685233	Chr3	+	29685433	29687067	LOC_Os03g51760	OsFBX109 - F-box domain containing protein, expressed	y
ICMP3125	TalAD22	-	2486797	Chr4	+	2480533	2485914	LOC_Os04g05050	pectate lyase precursor, putative, expressed
ICMP3125	TalAH11	+	17129738	Chr6	+	17130053	17134973	LOC_Os06g29790	phosphate transporter 1, putative, expressed
ICMP3125	TalAN14	+	31931460	Chr2	-	31932283	31933316	LOC_Os02g52170	expressed protein
ICMP3125	TalAN14	+	19950534	Chr8	-	19950552	19952391	LOC_Os08g32160	oxidoreductase, 2OG-FeII oxygenase domain containing protein, putative, expressed
ICMP3125	TalAR13	-	14685398	Chr10	-	14681994	14685370	LOC_Os10g28240	calcium-transporting ATPase, plasma membrane-type, putative, expressed	y
ICMP3125	TalAR13	-	18123472	Chr9	-	18122580	18123465	LOC_Os09g29820	bZIP transcription factor domain containing protein, expressed	y
ICMP3125	TalBA8	+	3353526	Chr2	+	3353564	3354822	LOC_Os02g06670	retrotransposon protein, putative, unclassified, expressed	y
ICMP3125	TalBM2	+	42819000	Chr1	+	42819031	42821127	LOC_Os01g73890	transcription initiation factor IIA gamma chain, putative, expressed	y

### Sheet: PXO142
Strain	TALE	Strand	Position.target.box	Chr	GStrand	GStart	GEnd	Gene	Annotation	PromotorPredictions
PXO142	TalAO16	+	22546154	Chr7
PXO142	TalAR14	-	16047774	Chr5	-	16047150	16050791	LOC_Os05g27580	wound-induced protein WI12, putative, expressed
PXO142	TalAR14	-	18123472	Chr9	-	18122580	18123465	LOC_Os09g29820	bZIP transcription factor domain containing protein, expressed	y
PXO142	TalBH2	-	18174482	Chr11	-	18171678	18174478	LOC_Os11g31190	nodulin MtN3 family protein, putative, expressed	y
PXO142	TalBH2	-	30158664	Chr2	-	30157599	30158663	LOC_Os02g49350	plastocyanin-like domain containing protein, putative, expressed	y

### Sheet: PXO83
Strain	TALE	Strand	Position.target.box	Chr	GStrand	GStart	GEnd	Gene	Annotation	PromotorPredictions
PXO83	TalAC5	+	11130506	Chr4	+	11130544	11131502	LOC_Os04g19960	retrotransposon protein, putative, unclassified, expressed	y
PXO83	TalAP3	-	3434725	Chr7	-	3429443	3434747	LOC_Os07g06970	HEN1, putative, expressed	y
PXO83	TalAQ3	-	1245017	Chr3	-	1235373	1245060	LOC_Os03g03034	flavonol synthase/flavanone 3-hydroxylase, putative, expressed	y
PXO83	TalAR3	-	18123472	Chr9	-	18122580	18123465	LOC_Os09g29820	bZIP transcription factor domain containing protein, expressed	y
